# *RNAlysis*: analyze your RNA sequencing data without writing a single line of code

**DOI:** 10.1101/2022.11.25.517851

**Authors:** Guy Teichman, Dror Cohen, Or Ganon, Netta Dunsky, Shachar Shani, Hila Gingold, Oded Rechavi

**Author notes:** These authors contributed equally (Or Ganon, Netta Dunsky, Shachar Shani).

## Abstract

**Background:** Amongst the major challenges in next-generation sequencing experiments are exploratory data analysis, interpreting trends, identifying potential targets/candidates, and visualizing the results clearly and intuitively. These hurdles are further heightened for researchers who are not experienced in writing computer code, since the majority of available analysis tools require programming skills. Even for proficient computational biologists, an efficient and replicable system is warranted to generate standardized results.

**Results:** We have developed *RNAlysis*, a modular Python-based analysis software for RNA sequencing data. *RNAlysis* allows users to build customized analysis pipelines suiting their specific research questions, going all the way from raw FASTQ files, through exploratory data analysis and data visualization, clustering analysis, and gene-set enrichment analysis. *RNAlysis* provides a friendly graphical user interface, allowing researchers to analyze data without writing code. We demonstrate the use of *RNAlysis* by analyzing RNA data from different studies using *C. elegans* nematodes. We note that the software is equally applicable to data obtained from any organism.

**Conclusions:** *RNAlysis* is suitable for investigating a variety of biological questions, and allows researchers to more accurately and reproducibly run comprehensive bioinformatic analyses. It functions as a gateway into RNA sequencing analysis for less computer-savvy researchers, but can also help experienced bioinformaticians make their analyses more robust and efficient, as it offers diverse tools, scalability, automation, and standardization between analyses.
