## Supplementary Table 1 for "*RNAlysis*: analyze your RNA sequencing data without writing a single line of code"

### Sheet: Supplementary table 1
Supplementary table 1: comparison between RNAlysis and other existing analysis tools
Feature/software	RNAlysis	Galaxy	APRIR	DEBrowser	ideal	PIVOT	NetSeekR
Adapter trimming	Yes	Yes	No	No	No	No	No
RNA sequencing quantification	Yes	Yes	Yes	No	No	No	Yes
Differential expression analysis	Yes	Yes	Yes	Yes	Yes	Yes	Yes
Software modularity	Yes	Yes	No	Yes	Yes	Yes	Yes
Clustering analysis	Distance (K-Means, K-Medoids, Hierarchical), Density, or Ensemble based	Distance or Density based	No	Distance-based	Hierarchical clustering	Distance-based	Hierarchical clustering
Graphic interface available	Yes	Yes	Yes	Yes	Yes	Yes	No
Programmatic interface available	Yes	Yes	Yes	No	No	No	Yes
Extract gene lists from set operations	Extract gene lists from any set operation applied to any number of tables and gene lists at the same time, via operation or point-and-click interface	Find rows in two tab-delimited tables that appear in both/exactly one table (intersection/difference)	No	No	No	Intersection or Union between two data tables	No
Enrichment for user-defined attributes	Yes	No	No	No	No	No	No
External APIs	GO, KEGG, UniProtKB gene ID mapping, taxon ID finder	GO, KEGG, Biomart	GO, KEGG	GO, KEGG, disease database	GO, KEGG, Biomart	GO, KEGG, gene ID mapping	GO, KEGG, Biomart, GeneMania, InAct, STRING
Filtering data tables	Yes	Generic number- and string-based filters	No	Remove lowly-expressed genes	No	Filter by expression, feature list, or p-value	Yes
Report generation	In-app reports	Yes	Yes	No	Yes	Yes	No
Sharable pipelines	Yes	Yes	No	No	No	No	No
State saving	Yes	No	No	No	No	Yes	No
All operating systems supported?	Yes	Yes	No	Yes	Yes	Yes	No
